# A reusable model of pangenome selection informs optimal surveillance strategies over vaccine introductions

**DOI:** 10.64898/2025.12.18.695090

**Authors:** Leonie J. Lorenz, Joel Hellewell, Samuel T. Horsfield, Matthew J. Russell, Shrijana Shrestha, Andrew J. Pollard, Stephen D. Bentley, Stephanie W. Lo, Caroline Colijn, Nicholas J. Croucher, John A. Lees

## Abstract

**Background:** The human pathogen *Streptococcus pneumoniae* is a major cause of disease, including pneumonia and meningitis. The introduction of Pneumococcal Conjugate Vaccines (PCVs) initially reduced the burden of disease through a reduction of colonisation by vaccine-targeted serotypes. However, since PCVs only target a proportion of pneumococcal serotypes, they shift intraspecific competition, eventually allowing non-targeted types to ‘replace’ vaccine types. Understanding the host and pathogen factors causing replacement is important for future vaccine development. Mechanistic understanding of vaccine replacement dynamics is crucial for forecasting and optimisation of genomic surveillance strategies to evaluate realised vaccine effectiveness.

**Methods:** We developed a mathematical model of the genomic and demographic factors which explain vaccine replacement, used this model to replicate serotype-frequency changes, and investigated cost-effective genomic surveillance strategies. We extended a forward-time model based on the Wright-Fisher model, developing a user-friendly model framework that describes the post-vaccine dynamics of *S. pneumoniae* populations. Our model describes vaccine replacement as a function of vaccine impact, immigration of new strains, and negative frequency-dependent selection (NFDS) on the accessory genome content.

**Results:** We used our model to study vaccine replacement in newly sequenced genomic surveillance data from Nepal, and existing data from the US, and the UK, with distinct surveillance strategies. We showed that the model with NFDS better replicates replacement dynamics than a null model without NFDS, and that NFDS likely only acts on part of the *S. pneumoniae* accessory genome. We found consistent estimates for vaccination effectiveness across the different study locations and country-specific genes under NFDS, highlighting the importance of conducting genomic surveillance in each country of interest. By simulating data from the model, we showed that an optimal surveillance strategy prioritises per-sampling sample size over sampling frequency for small sampling budgets.

**Conclusions:** Our model can be used to predict vaccine replacement dynamics after PCV introduction, and can be easily reapplied to analyse new data from vaccine introductions or new regions. Our model is available in the R package STUBENTIGER (**Stu**dying **B**alancing **E**volution (**N**FDS) **T**o **I**nvestigate **Ge**nome **R**eplacement) on GitHub https://github.com/bacpop/Stubentiger.
