## Supplementary File 1 for "A reusable model of pangenome selection informs optimal surveillance strategies over vaccine introductions"

	Lane_id
1	16288_7#29
2	16288_7#30
3	16288_6#80
4	16288_7#31
5	16288_7#32
6	16288_7#33
7	16288_7#34
8	17138_5#48
9	16288_7#35
10	17138_5#49
11	16288_7#36
12	16288_7#37
13	16288_7#38
14	16288_6#83
15	16288_7#39
16	17138_5#56
17	16288_7#41
18	16288_7#42
19	16288_7#44
20	16288_7#45
21	16288_7#1
22	16288_7#2
23	16288_7#3
24	16288_7#4
25	16288_7#46
26	16288_7#5
27	16288_7#47
28	16288_7#48
29	16288_7#6
30	17138_5#57
31	16288_7#51
32	16288_7#7
33	16288_7#8
34	16288_7#52
35	17138_5#58
36	16288_7#55
37	16288_7#56
38	16288_7#57
39	16288_7#58
40	16288_7#59
41	16288_7#60
42	16288_7#61
43	17138_5#59
44	16288_7#63
45	16288_7#64
46	16288_7#66
47	16288_7#67
48	16288_7#68
49	16288_7#69
50	16288_7#71
51	16288_7#72
52	16288_7#73
53	16288_7#74
54	16288_7#75
55	16288_7#77
56	16288_7#79
57	16288_7#80
58	16288_7#81
59	16288_7#82
60	16288_7#83
61	16288_8#2
62	16288_8#3
63	16288_8#4
64	16288_8#5
65	16288_8#6
66	16288_8#7
67	16288_8#8
68	16288_8#9
69	16288_8#10
70	16288_8#11
71	16288_8#12
72	16288_8#13
73	16288_8#14
74	16288_8#15
75	16288_8#16
76	16288_8#18
77	16288_8#19
78	16288_8#20
79	16288_8#21
80	16288_8#22
81	16288_8#23
82	16288_8#25
83	16288_8#27
84	16288_8#28
85	16288_8#29
86	16288_8#30
87	16288_8#32
88	16288_8#33
89	16288_8#34
90	16288_8#36
91	16288_8#37
92	16288_8#38
93	16288_8#39
94	16288_8#40
95	16288_8#41
96	16288_8#42
97	16288_8#44
98	16288_8#45
99	16288_8#46
100	16288_8#47
101	16288_8#48
102	16288_8#50
103	16288_8#53
104	16288_8#54
105	16288_3#67
106	16288_3#69
107	16288_3#70
108	16288_3#71
109	16288_3#72
110	16288_3#61
111	16288_3#73
112	16288_3#74
113	16288_3#75
114	16288_3#76
115	16288_3#64
116	16288_3#65
117	16288_3#77
118	16288_3#78
119	16288_3#79
120	16288_3#80
121	16288_3#81
122	16288_3#82
123	16288_3#83
124	16288_3#57
125	16288_4#1
126	16288_4#2
127	16288_4#3
128	16288_4#4
129	16288_4#6
130	16288_3#60
131	16288_4#7
132	16288_4#8
133	16288_4#9
134	16288_4#10
135	16288_4#11
136	16288_3#63
137	16288_3#58
138	16288_4#13
139	16288_4#14
140	16288_4#15
141	16288_4#17
142	16288_4#18
143	16288_4#19
144	16288_4#20
145	16288_4#21
146	16288_4#22
147	16288_4#23
148	16288_4#24
149	16288_4#25
150	16288_4#26
151	16288_4#27
152	16288_4#28
153	16288_4#29
154	16288_4#30
155	16288_4#31
156	16288_4#32
157	16288_4#33
158	16288_4#34
159	16288_3#62
160	16288_3#54
161	16288_4#35
162	16288_4#36
163	16288_4#37
164	16288_4#38
165	16288_3#66
166	16288_4#39
167	16288_4#40
168	16288_4#41
169	16288_4#42
170	16288_4#43
171	16288_4#44
172	16288_4#45
173	16288_4#46
174	16288_4#47
175	16288_4#48
176	16288_3#55
177	16288_4#49
178	16288_4#50
179	16288_3#59
180	16288_4#51
181	16288_4#52
182	16288_4#53
183	16288_4#54
184	16288_4#55
185	16288_4#56
186	16288_4#57
187	16288_4#58
188	16288_5#50
189	16288_5#51
190	16288_5#52
191	16288_5#54
192	16288_5#53
193	16288_5#55
194	16288_5#56
195	16288_8#55
196	16288_5#57
197	16288_5#58
198	16288_5#59
199	16288_5#60
200	16288_5#61
201	16288_5#62
202	16288_5#63
203	16288_5#65
204	16288_5#66
205	16288_5#68
206	16288_5#67
207	16288_5#69
208	16288_5#70
209	16288_5#71
210	16288_5#73
211	16288_5#74
212	16288_5#75
213	16288_5#76
214	16288_5#77
215	16288_5#78
216	16288_5#79
217	16288_5#80
218	16288_5#81
219	16288_5#82
220	16288_5#83
221	16288_8#56
222	17138_5#13
223	16288_6#2
224	16288_6#3
225	16288_6#5
226	17138_5#14
227	16288_6#7
228	16288_6#8
229	16288_6#9
230	17138_5#15
231	16288_6#11
232	16288_6#12
233	16288_6#13
234	16288_6#14
235	16288_6#15
236	17138_5#16
237	17138_5#17
238	17138_5#19
239	17138_5#20
240	16288_6#22
241	16288_6#20
242	16288_6#23
243	17138_5#21
244	17138_5#23
245	17138_5#22
246	16288_8#57
247	17138_5#24
248	16288_6#28
249	16288_6#29
250	16288_6#30
251	17138_5#25
252	17138_5#26
253	16288_6#32
254	17138_5#27
255	16288_8#58
256	17138_5#28
257	16288_6#40
258	17138_5#31
259	16288_6#43
260	16288_6#44
261	16288_6#45
262	17138_5#32
263	16288_6#47
264	16288_6#48
265	16288_6#49
266	17138_5#33
267	16288_6#51
268	16288_6#52
269	17138_5#34
270	17138_5#35
271	16288_6#55
272	17138_5#36
273	17138_5#37
274	16288_6#60
275	17138_5#38
276	16288_6#59
277	16288_6#61
278	16288_6#62
279	16288_6#63
280	16288_6#65
281	17138_5#40
282	16288_6#67
283	16288_6#68
284	16288_6#69
285	17138_5#42
286	16288_6#72
287	16288_6#73
288	17138_5#43
289	17138_5#44
290	16288_6#76
291	17138_5#45
292	17138_5#46
293	17138_5#47
294	16288_8#61
295	16288_8#62
296	17138_5#61
297	16288_8#64
298	16288_8#65
299	17138_5#62
300	16288_8#68
301	17138_5#64
302	16288_8#71
303	16288_8#72
304	16288_8#73
305	17138_5#65
306	16288_8#75
307	16288_8#59
308	16288_8#76
309	16288_8#77
310	16288_8#78
311	16288_8#79
312	16288_8#81
313	16288_8#82
314	16288_8#83
315	16288_8#84
316	16288_8#87
317	16288_8#85
318	16288_8#88
319	28832_1#311
320	28832_1#339
321	29102_1#130
322	28832_1#368
323	28832_1#96
324	28832_1#33
325	28832_1#65
326	28832_1#100
327	28832_1#117
328	28832_1#152
329	28832_1#118
330	28832_1#177
331	28832_1#126
332	28832_1#275
333	29102_1#197
334	28832_1#316
335	28832_1#91
336	29102_1#154
337	28832_1#9
338	28832_1#40
339	28832_1#69
340	28832_1#101
341	28832_1#124
342	28832_1#113
343	28832_1#184
344	28832_1#212
345	28832_1#236
346	28832_1#347
347	28832_1#319
348	28832_1#16
349	28832_1#371
350	28832_1#41
351	28832_1#76
352	28832_1#104
353	29102_1#150
354	28832_1#125
355	28832_1#153
356	28832_1#185
357	28832_1#213
358	28832_1#237
359	29102_1#240
360	28832_1#324
361	29102_1#77
362	29102_1#163
363	28832_1#352
364	28832_1#99
365	28832_1#48
366	28832_1#77
367	28832_1#107
368	28832_1#132
369	28832_1#160
370	28832_1#192
371	28832_1#121
372	28832_1#129
373	28832_1#328
374	28832_1#355
375	28832_1#379
376	28832_1#17
377	28832_1#49
378	28832_1#84
379	28832_1#108
380	28832_1#133
381	28832_1#161
382	28832_1#193
383	28832_1#220
384	28832_1#244
385	28832_1#83
386	28832_1#88
387	28832_1#381
388	28832_1#24
389	28832_1#56
390	28832_1#85
391	28832_1#109
392	28832_1#137
393	28832_1#168
394	28832_1#197
395	28832_1#221
396	28832_1#245
397	28832_1#331
398	28832_1#360
399	28832_1#4
400	28832_1#25
401	28832_1#57
402	28832_1#92
403	28832_1#116
404	28832_1#144
405	28832_1#169
406	28832_1#204
407	28832_1#228
408	28832_1#252
409	28832_1#336
410	28832_1#363
411	28832_1#5
412	28832_1#32
413	28832_1#64
414	28832_1#93
415	28832_1#110
416	28832_1#145
417	28832_1#176
418	28832_1#205
419	28832_1#229
420	28832_1#253
421	28832_1#281
422	28832_1#313
423	28832_1#340
424	28832_1#378
425	28832_1#357
426	29102_1#17
427	29102_1#42
428	29102_1#74
429	29102_1#106
430	29102_1#131
431	29102_1#155
432	28832_1#260
433	28832_1#288
434	28832_1#320
435	28832_1#341
436	28832_1#364
437	28832_1#380
438	29102_1#21
439	29102_1#46
440	29102_1#78
441	29102_1#110
442	29102_1#135
443	29102_1#158
444	28832_1#261
445	28832_1#289
446	28832_1#321
447	28832_1#348
448	28832_1#365
449	29102_1#4
450	29102_1#25
451	29102_1#50
452	29102_1#82
453	29102_1#114
454	29102_1#121
455	29102_1#161
456	28832_1#265
457	29102_1#119
458	29102_1#128
459	29102_1#165
460	29102_1#189
461	29102_1#211
462	29102_1#235
463	29102_1#259
464	29102_1#284
465	29102_1#308
466	29102_1#6
467	29102_1#35
468	29102_1#68
469	29102_1#100
470	29102_1#306
471	29102_1#129
472	29102_1#168
473	29102_1#190
474	29102_1#212
475	29102_1#233
476	29102_1#254
477	29102_1#273
478	29102_1#294
479	29102_1#312
480	29102_1#7
481	29102_1#200
482	29102_1#222
483	29102_1#246
484	29102_1#267
485	29102_1#289
486	29102_1#310
487	29102_1#9
488	29102_1#43
489	29102_1#75
490	29102_1#107
491	29102_1#140
492	29102_1#185
493	29102_1#204
494	29102_1#225
495	29102_1#249
496	29102_1#270
497	29102_1#292
498	29102_1#313
499	29102_1#14
500	29102_1#47
501	29102_1#79
502	28832_1#270
503	29102_1#111
504	29102_1#144
505	29102_1#188
506	29102_1#207
507	29102_1#228
508	29102_1#252
509	29102_1#271
510	29102_1#295
511	29102_1#316
512	29102_1#18
513	29102_1#51
514	29102_1#83
515	29102_1#115
516	29102_1#148
517	29102_1#191
518	29102_1#210
519	29102_1#231
520	29102_1#255
521	29102_1#274
522	29102_1#298
523	29102_1#319
524	29102_1#22
525	29102_1#55
526	29102_1#87
527	29102_1#324
528	29102_1#192
529	29102_1#214
530	29102_1#238
531	29102_1#262
532	29102_1#287
533	29102_1#311
534	29102_1#10
535	29102_1#39
536	29102_1#72
537	29102_1#104
538	29102_1#133
539	29102_1#171
540	29102_1#195
541	29102_1#217
542	29102_1#241
543	29102_1#265
544	29102_1#290
545	29102_1#314
546	29102_1#15
547	29102_1#44
548	29102_1#76
549	29102_1#108
550	29102_1#137
551	29102_1#152
552	29102_1#177
553	29102_1#201
554	29102_1#223
555	29102_1#247
556	29102_1#272
557	29102_1#296
558	29102_1#320
559	29102_1#23
560	29102_1#52
561	29102_1#84
562	29102_1#116
563	29102_1#156
564	29102_1#180
565	29102_1#202
566	29102_1#24
567	29102_1#49
568	29102_1#226
569	29102_1#250
570	29102_1#275
571	29102_1#299
572	29102_1#323
573	29102_1#27
574	29102_1#56
575	29102_1#88
576	29102_1#145
577	29102_1#120
578	29102_1#159
579	29102_1#183
580	29102_1#205
581	29102_1#229
582	29102_1#253
583	29102_1#278
584	29102_1#302
585	29102_1#326
586	29102_1#31
587	29102_1#60
588	29102_1#125
589	29102_1#92
590	29102_1#124
591	29102_1#162
592	29102_1#186
593	29102_1#208
594	29102_1#232
595	29102_1#256
596	29102_1#281
597	29102_1#305
598	29102_1#2
599	28832_1#231
600	29102_1#64
601	29102_1#169
602	29102_1#96
603	48007_1#207
604	48007_2#271
605	48007_1#225
606	48007_1#227
607	48007_1#229
608	48007_2#289
609	48007_1#233
610	48007_2#291
611	48007_1#239
612	48007_2#293
613	48007_1#257
614	48007_1#259
615	48007_1#263
616	48007_1#265
617	48007_1#267
618	48007_1#269
619	48007_1#271
620	48007_1#289
621	48007_2#295
622	48007_1#291
623	48007_1#293
624	48007_2#297
625	48007_1#295
626	48007_1#297
627	48007_1#301
628	48007_1#303
629	48007_1#320
630	48007_2#336
631	48007_2#338
632	48007_2#340
633	48007_2#342
634	48007_2#344
635	48007_1#330
636	48007_2#354
637	48007_2#356
638	48007_2#358
639	48007_2#360
640	48007_2#362
641	48007_1#332
642	48007_1#334
643	48007_2#364
644	48007_1#336
645	48007_2#366
646	48007_2#368
647	48007_1#338
648	48007_1#340
649	48007_2#1
650	48007_1#342
651	48007_1#344
652	48007_2#3
653	48007_2#5
654	48007_1#354
655	48007_1#356
656	48007_2#7
657	48007_2#9
658	48007_2#11
659	48007_1#358
660	48007_1#360
661	48007_2#13
662	48007_1#362
663	48007_2#15
664	48007_2#33
665	48007_2#35
666	48007_2#37
667	48007_2#39
668	48007_1#364
669	48007_1#366
670	48007_1#368
671	48007_1#1
672	48007_2#41
673	48007_1#3
674	48007_2#43
675	48007_2#45
676	48007_2#47
677	48007_2#65
678	48007_1#5
679	48007_2#67
680	48007_2#69
681	48007_2#71
682	48007_2#73
683	48007_2#75
684	48007_2#77
685	48007_1#7
686	48007_1#9
687	48007_2#79
688	48007_1#13
689	48007_1#15
690	48007_2#97
691	48007_2#99
692	48007_1#33
693	48007_2#101
694	48007_2#103
695	48007_2#105
696	48007_2#107
697	48007_2#109
698	48007_2#111
699	48007_1#35
700	48007_2#129
701	48007_2#131
702	48007_2#133
703	48007_2#135
704	48007_2#137
705	48007_1#39
706	48007_2#139
707	48007_2#141
708	48007_1#41
709	48007_2#143
710	48007_1#45
711	48007_1#47
712	48007_1#65
713	48007_1#67
714	48007_2#161
715	48007_2#163
716	48007_1#146
717	48007_1#148
718	48007_2#158
719	48007_1#150
720	48007_2#160
721	48007_2#178
722	48007_2#180
723	48007_1#152
724	48007_1#154
725	48007_2#182
726	48007_1#156
727	48007_1#158
728	48007_1#160
729	48007_2#184
730	48007_2#186
731	48007_1#178
732	48007_1#180
733	48007_1#182
734	48007_1#184
735	48007_1#186
736	48007_1#188
737	48007_2#188
738	48007_1#190
739	48007_2#190
740	48007_1#192
741	48007_1#210
742	48007_1#212
743	48007_2#210
744	48007_2#212
745	48007_1#214
746	48007_1#216
747	48007_2#214
748	48007_2#216
749	48007_2#218
750	48007_2#220
751	48007_2#222
752	48007_2#224
753	48007_1#218
754	48007_1#220
755	48007_1#222
756	48007_1#224
757	48007_2#242
758	48007_2#246
759	48007_1#242
760	48007_1#244
761	48007_1#246
762	48007_1#248
763	48007_2#248
764	48007_2#250
765	48007_1#250
766	48007_2#252
767	48007_1#252
768	48007_1#254
769	48007_2#254
770	48007_1#256
771	48007_2#256
772	48007_1#274
773	48007_2#274
774	48007_1#276
775	48007_2#276
776	48007_2#278
777	48007_1#278
778	48007_2#282
779	48007_2#284
780	48007_1#282
781	48007_2#286
782	48007_2#288
783	48007_1#284
784	48007_2#306
785	48007_1#286
786	48007_1#288
787	48007_2#308
788	48007_1#306
789	48007_2#310
790	48007_2#312
791	48007_2#314
792	48007_1#310
793	48007_1#312
794	48007_1#314
795	48007_2#316
796	48007_2#318
797	48007_2#320
798	48007_2#330
799	48007_1#316
800	48007_2#332
801	48007_2#334
802	48007_1#331
803	48007_1#333
804	48007_2#353
805	48007_2#355
806	48007_2#357
807	48007_2#359
808	48007_2#361
809	48007_1#337
810	48007_1#339
811	48007_2#363
812	48007_1#341
813	48007_1#343
814	48007_2#365
815	48007_1#353
816	48007_2#367
817	48007_1#355
818	48007_2#18
819	48007_2#20
820	48007_2#22
821	48007_2#24
822	48007_1#357
823	48007_1#359
824	48007_2#26
825	48007_1#361
826	48007_1#363
827	48007_2#28
828	48007_2#30
829	48007_2#32
830	48007_2#50
831	48007_1#365
832	48007_1#367
833	48007_1#18
834	48007_2#52
835	48007_1#20
836	48007_2#54
837	48007_2#56
838	48007_1#22
839	48007_2#58
840	48007_1#24
841	48007_1#26
842	48007_1#28
843	48007_1#30
844	48007_2#60
845	48007_2#62
846	48007_2#64
847	48007_1#32
848	48007_1#50
849	48007_2#82
850	48007_1#52
851	48007_1#54
852	48007_2#84
853	48007_2#86
854	48007_1#56
855	48007_2#88
856	48007_1#58
857	48007_1#60
858	48007_1#62
859	48007_2#90
860	48007_1#64
861	48007_1#82
862	48007_2#92
863	48007_2#94
864	48007_1#84
865	48007_1#86
866	48007_1#88
867	48007_2#96
868	48007_1#90
869	48007_2#114
870	48007_1#92
871	48007_2#116
872	48007_1#94
873	48007_2#118
874	48007_2#120
875	48007_2#122
876	48007_1#96
877	48007_1#114
878	48007_1#116
879	48007_2#124
880	48007_1#118
881	48007_1#120
882	48007_1#122
883	48007_1#124
884	48007_1#126
885	48007_2#126
886	48007_2#128
887	48007_2#146
888	48007_2#148
889	48007_2#150
890	48007_2#152
891	48007_2#154
892	48007_1#128
893	48007_1#17
894	48007_1#19
895	48007_1#21
896	48007_1#23
897	48007_2#307
898	48007_2#309
899	48007_1#25
900	48007_1#27
901	48007_1#29
902	48007_1#31
903	48007_2#311
904	48007_2#313
905	48007_1#49
906	48007_1#51
907	48007_2#315
908	48007_1#53
909	48007_2#317
910	48007_2#319
911	48007_1#55
912	48007_1#57
913	48007_1#59
914	48007_1#61
915	48007_1#81
916	48007_1#83
917	48007_1#85
918	48007_2#329
919	48007_2#331
920	48007_1#87
921	48007_1#89
922	48007_2#333
923	48007_1#91
924	48007_1#93
925	48007_1#95
926	48007_1#113
927	48007_1#115
928	48007_1#117
929	48007_1#119
930	48007_1#121
931	48007_1#123
932	48007_1#125
933	48007_1#127
934	48007_1#145
935	48007_1#149
936	48007_1#151
937	48007_1#153
938	48007_1#155
939	48007_1#157
940	48007_1#159
941	48007_1#177
942	48007_2#335
943	48007_1#179
944	48007_1#181
945	48007_1#183
946	48007_1#185
947	48007_1#187
948	48007_1#189
949	48007_1#191
950	48007_2#337
951	48007_1#209
952	48007_1#211
953	48007_2#339
954	48007_1#213
955	48007_1#215
956	48007_1#217
957	48007_1#219
958	48007_2#341
959	48007_1#221
960	48007_1#223
961	48007_1#241
962	48007_1#243
963	48007_1#245
964	48007_1#247
965	48007_1#249
966	48007_1#251
967	48007_1#253
968	48007_1#255
969	48007_1#273
970	48007_1#275
971	48007_1#277
972	48007_1#279
973	48007_1#281
974	48007_1#283
975	48007_1#285
976	48007_1#287
977	48007_1#305
978	48007_1#307
979	48007_1#309
980	48007_1#311
981	48007_1#313
982	48007_1#315
983	48007_1#317
984	48007_1#319
985	48007_2#343
986	48019_2#216
987	48019_2#218
988	48095_2#370
989	48095_2#372
990	48095_2#374
991	48095_2#376
992	48019_2#219
993	48525_1#62
994	48019_2#221
995	48095_2#378
996	48095_2#380
997	48019_2#239
998	48019_2#240
999	48019_2#241
1000	48095_2#382
1001	48019_2#242
1002	48019_2#243
1003	48019_2#244
1004	48019_2#245
1005	48019_2#262
1006	48019_2#263
1007	48095_2#384
1008	48019_2#264
1009	48095_2#1
1010	48019_2#265
1011	48019_2#266
1012	48095_2#3
1013	48019_2#267
1014	48019_2#268
1015	48019_2#269
1016	48095_2#5
1017	48095_2#7
1018	48095_2#9
1019	48019_2#286
1020	48019_2#287
1021	48019_2#288
1022	48019_2#289
1023	48095_2#11
1024	48019_2#290
1025	48095_2#13
1026	48095_2#15
1027	48095_2#33
1028	48019_2#291
1029	48019_2#292
1030	48019_2#293
1031	48019_2#310
1032	48019_2#311
1033	48019_2#312
1034	48019_2#313
1035	48525_1#82
1036	48019_2#315
1037	48095_2#35
1038	48525_2#40
1039	48019_2#317
1040	48019_2#18
1041	48525_1#84
1042	48019_2#22
1043	48019_2#24
1044	48019_2#26
1045	48019_2#28
1046	48525_2#42
1047	48019_2#32
1048	48019_2#50
1049	48019_2#52
1050	48095_2#37
1051	48019_2#54
1052	48095_2#39
1053	48019_2#56
1054	48019_2#58
1055	48019_2#60
1056	48019_2#62
1057	48095_2#43
1058	48019_2#64
1059	48095_2#45
1060	48019_2#82
1061	48019_2#84
1062	48095_2#65
1063	48095_2#67
1064	48019_2#86
1065	48019_2#88
1066	48019_2#90
1067	48019_2#92
1068	48095_2#69
1069	48019_2#94
1070	48095_2#71
1071	48019_2#96
1072	48019_2#114
1073	48019_2#116
1074	48019_2#118
1075	48019_2#120
1076	48057_1#1
1077	48057_1#3
1078	48095_2#73
1079	48057_1#5
1080	48095_2#75
1081	48095_2#77
1082	48095_2#79
1083	48057_1#7
1084	48057_1#9
1085	48095_2#97
1086	48057_1#11
1087	48057_1#13
1088	48095_2#99
1089	48057_1#15
1090	48057_1#33
1091	48057_1#35
1092	48095_2#101
1093	48095_2#103
1094	48095_2#105
1095	48095_2#107
1096	48095_2#109
1097	48095_2#111
1098	48057_1#37
1099	48057_1#39
1100	48057_1#41
1101	48095_2#129
1102	48095_2#131
1103	48525_1#86
1104	48057_1#45
1105	48057_1#47
1106	48057_1#65
1107	48057_1#67
1108	48057_1#69
1109	48057_1#71
1110	48057_1#73
1111	48095_2#133
1112	48057_1#75
1113	48525_2#44
1114	48057_1#79
1115	48057_1#97
1116	48057_1#99
1117	48095_2#141
1118	48095_2#135
1119	48367_1#79
1120	48095_2#137
1121	48095_2#139
1122	48095_2#143
1123	48057_1#103
1124	48057_1#105
1125	48095_2#161
1126	48095_2#163
1127	48057_1#107
1128	48057_1#109
1129	48095_2#165
1130	48057_1#111
1131	48057_1#129
1132	48057_1#131
1133	48057_1#133
1134	48057_1#135
1135	48057_1#137
1136	48057_1#139
1137	48057_1#141
1138	48057_1#143
1139	48057_1#161
1140	48095_2#167
1141	48095_2#169
1142	48095_2#171
1143	48057_1#163
1144	48095_2#173
1145	48057_1#165
1146	48057_1#167
1147	48057_1#169
1148	48095_2#175
1149	48525_2#48
1150	48057_1#173
1151	48095_2#193
1152	48057_1#175
1153	48057_1#193
1154	48057_1#195
1155	48057_1#197
1156	48095_2#195
1157	48095_2#197
1158	48095_2#199
1159	48095_2#201
1160	48095_2#203
1161	48095_2#205
1162	48095_2#207
1163	48057_1#203
1164	48057_1#205
1165	48095_2#225
1166	48057_1#225
1167	48095_2#229
1168	48057_1#229
1169	48057_1#231
1170	48057_1#233
1171	48057_1#235
1172	48057_1#237
1173	48057_1#239
1174	48057_1#257
1175	48057_1#261
1176	48057_1#263
1177	48057_1#265
1178	48057_1#267
1179	48057_1#269
1180	48057_1#271
1181	48057_1#289
1182	48095_2#231
1183	48057_1#291
1184	48057_1#293
1185	48057_1#295
1186	48057_1#297
1187	48095_2#233
1188	48095_2#235
1189	48057_1#299
1190	48057_1#303
1191	48057_1#301
1192	48095_2#237
1193	48095_2#239
1194	48095_2#257
1195	48057_1#321
1196	48057_1#323
1197	48095_2#259
1198	48057_1#325
1199	48095_2#261
1200	48095_2#263
1201	48057_1#327
1202	48057_1#329
1203	48057_1#331
1204	48095_2#265
1205	48057_1#333
1206	48057_1#335
1207	48057_1#353
1208	48095_2#267
1209	48057_1#355
1210	48095_2#269
1211	48057_1#357
1212	48057_1#359
1213	48057_1#361
1214	48057_1#363
1215	48057_1#365
1216	48057_1#367
1217	48095_2#271
1218	48057_1#2
1219	48057_1#4
1220	48057_1#6
1221	48057_1#8
1222	48057_1#10
1223	48057_1#12
1224	48057_1#14
1225	48095_2#289
1226	48057_1#16
1227	48095_2#291
1228	48057_1#34
1229	48057_1#36
1230	48057_1#38
1231	48057_1#40
1232	48057_1#42
1233	48057_1#44
1234	48057_1#46
1235	48057_1#48
1236	48057_1#66
1237	48095_2#293
1238	48057_1#68
1239	48095_2#295
1240	48057_1#70
1241	48057_1#72
1242	48057_1#74
1243	48095_2#297
1244	48057_1#76
1245	48095_2#299
1246	48057_1#78
1247	48057_1#80
1248	48057_1#98
1249	48095_2#301
1250	48057_1#100
1251	48095_2#303
1252	48095_2#321
1253	48057_1#102
1254	48095_2#323
1255	48095_2#325
1256	48095_2#329
1257	48095_2#331
1258	48057_1#104
1259	48095_2#333
1260	48057_1#106
1261	48057_1#108
1262	48057_1#110
1263	48095_2#335
1264	48095_2#353
1265	48057_1#112
1266	48095_2#355
1267	48095_2#357
1268	48057_1#130
1269	48095_2#359
1270	48057_1#132
1271	48095_2#361
1272	48057_1#134
1273	48095_2#363
1274	48095_2#365
1275	48095_2#367
1276	48057_1#136
1277	48057_1#138
1278	48057_1#140
1279	48095_2#2
1280	48095_2#4
1281	48095_2#6
1282	48095_2#8
1283	48057_1#142
1284	48057_1#144
1285	48095_2#10
1286	48057_1#162
1287	48095_2#12
1288	48057_1#164
1289	48095_2#14
1290	48095_2#16
1291	48057_1#166
1292	48095_2#34
1293	48057_1#168
1294	48095_2#36
1295	48095_2#38
1296	48095_2#40
1297	48095_2#42
1298	48095_2#44
1299	48095_2#46
1300	48057_1#170
1301	48095_2#48
1302	48057_1#172
1303	48095_2#66
1304	48095_2#68
1305	48057_1#174
1306	48095_2#70
1307	48095_2#72
1308	48095_2#74
1309	48095_2#76
1310	48057_1#176
1311	48057_1#194
1312	48095_2#78
1313	48057_1#196
1314	48095_2#80
1315	48057_1#198
1316	48057_1#200
1317	48057_1#202
1318	48057_1#204
1319	48057_1#206
1320	48057_1#208
1321	48057_1#226
1322	48095_2#98
1323	48057_1#228
1324	48057_1#230
1325	48057_1#232
1326	48057_1#234
1327	48057_1#236
1328	48095_2#100
1329	48057_1#238
1330	48057_1#240
1331	48095_2#102
1332	48057_1#258
1333	48095_2#104
1334	48057_1#260
1335	48095_2#106
1336	48057_1#262
1337	48095_2#108
1338	48095_2#110
1339	48095_2#112
1340	48095_2#130
1341	48095_2#132
1342	48057_1#264
1343	48095_2#134
1344	48057_1#266
1345	48057_1#268
1346	48057_1#270
1347	48057_1#272
1348	48057_1#290
1349	48095_2#138
1350	48057_1#292
1351	48057_1#294
1352	48095_2#140
1353	48095_2#142
1354	48057_1#296
1355	48057_1#298
1356	48057_1#300
1357	48095_2#144
1358	48095_2#162
1359	48057_1#302
1360	48057_1#304
1361	48057_1#322
1362	48057_1#324
1363	48057_1#326
1364	48095_2#164
1365	48095_2#166
1366	48057_1#330
1367	48057_1#332
1368	48057_1#334
1369	48057_1#336
1370	48057_1#354
1371	48095_2#168
1372	48057_1#356
1373	48057_1#358
1374	48095_2#170
1375	48057_1#360
1376	48057_1#362
1377	48057_1#364
1378	48057_1#366
1379	48095_2#172
1380	48095_2#174
1381	48057_1#17
1382	48057_1#19
1383	48057_1#21
1384	48057_1#23
1385	48057_1#25
1386	48095_2#176
1387	48057_1#27
1388	48057_1#29
1389	48057_1#31
1390	48057_1#49
1391	48057_1#51
1392	48057_1#53
1393	48057_1#55
1394	48057_1#57
1395	48057_1#59
1396	48095_2#194
1397	48057_1#61
1398	48057_1#63
1399	48057_1#81
1400	48057_1#83
1401	48057_1#85
1402	48095_2#196
1403	48095_2#198
1404	48057_1#87
1405	48057_1#89
1406	48057_1#91
1407	48057_1#93
1408	48095_2#200
1409	48057_1#95
1410	48057_1#113
1411	48057_1#115
1412	48057_1#117
1413	48057_1#119
1414	48057_1#121
1415	48057_1#123
1416	48057_1#125
1417	48057_1#127
1418	48057_1#145
1419	48095_2#202
1420	48057_1#147
1421	48095_2#204
1422	48057_1#149
1423	48057_1#151
1424	48057_1#153
1425	48057_1#155
1426	48057_1#157
1427	48057_1#159
1428	48057_1#177
1429	48095_2#206
1430	48095_2#208
1431	48057_1#179
1432	48057_1#181
1433	48057_1#183
1434	48057_1#185
1435	48057_1#187
1436	48095_2#228
1437	48095_2#230
1438	48057_1#189
1439	48057_1#191
1440	48095_2#232
1441	48095_2#234
1442	48057_1#209
1443	48057_1#211
1444	48057_1#213
1445	48095_2#236
1446	48057_1#215
1447	48095_2#238
1448	48095_2#240
1449	48057_1#217
1450	48057_1#219
1451	48057_1#221
1452	48057_1#223
1453	48057_1#241
1454	48057_1#243
1455	48057_1#245
1456	48057_1#247
1457	48057_1#249
1458	48057_1#251
1459	48095_2#260
1460	48095_2#262
1461	48057_1#253
1462	48095_2#264
1463	48057_1#255
1464	48057_1#273
1465	48133_1#234
1466	48057_1#275
1467	48057_1#277
1468	48095_2#268
1469	48057_1#279
1470	48095_2#270
1471	48057_1#281
1472	48057_1#283
1473	48095_2#272
1474	48057_1#285
1475	48095_2#290
1476	48095_2#292
1477	48095_2#294
1478	48057_1#287
1479	48057_1#305
1480	48095_2#296
1481	48095_2#298
1482	48095_2#354
1483	48057_1#307
1484	48095_2#300
1485	48057_1#309
1486	48057_1#311
1487	48057_1#313
1488	48057_1#315
1489	48057_1#317
1490	48095_2#302
1491	48095_2#304
1492	48057_1#319
1493	48095_2#322
1494	48057_1#337
1495	48095_2#324
1496	48057_1#339
1497	48057_1#341
1498	48057_1#343
1499	48057_1#345
1500	48095_2#326
1501	48057_1#347
1502	48057_1#349
1503	48057_1#351
1504	48095_2#328
1505	48095_2#330
1506	48057_1#369
1507	48057_1#371
1508	48057_1#373
1509	48057_1#375
1510	48057_1#377
1511	48095_2#332
1512	48057_1#379
1513	48057_1#381
1514	48057_1#383
1515	48057_1#18
1516	48095_2#334
1517	48057_1#20
1518	48057_1#22
1519	48095_2#336
1520	48057_1#26
1521	48095_2#356
1522	48057_1#28
1523	48095_2#358
1524	48057_1#30
1525	48095_2#360
1526	48057_1#32
1527	48057_1#50
1528	48057_1#52
1529	48095_2#364
1530	48057_1#54
1531	48095_2#366
1532	48095_2#368
1533	48057_1#56
1534	48057_1#58
1535	48057_1#60
1536	48057_1#62
1537	48057_1#64
1538	48057_1#82
1539	48057_1#84
1540	48057_1#86
1541	48057_1#88
1542	48133_1#343
1543	48057_1#90
1544	48133_1#226
1545	48133_1#345
1546	48057_1#92
1547	48057_1#94
1548	48133_1#232
1549	48057_1#96
1550	48057_1#114
1551	48057_1#116
1552	48057_1#118
1553	48057_1#120
1554	48057_1#122
1555	48057_1#126
1556	48057_1#128
1557	48057_1#146
1558	48057_1#148
1559	48057_1#150
1560	48057_1#152
1561	48057_1#154
1562	48057_1#156
1563	48057_1#158
1564	48133_1#6
1565	48133_1#8
1566	48057_1#160
1567	48057_1#178
1568	48057_1#180
1569	48057_1#182
1570	48133_1#108
1571	48057_1#184
1572	48057_1#186
1573	48056_2#40
1574	48057_1#188
1575	48133_1#10
1576	48057_1#274
1577	48133_1#12
1578	48133_1#14
1579	48133_1#16
1580	48057_1#190
1581	48057_1#276
1582	48133_1#34
1583	48057_1#192
1584	48133_1#36
1585	48133_1#38
1586	48133_1#40
1587	48133_1#42
1588	48057_1#210
1589	48133_1#44
1590	48133_1#46
1591	48057_1#212
1592	48133_1#48
1593	48133_1#66
1594	48133_1#68
1595	48057_1#214
1596	48133_1#70
1597	48057_1#216
1598	48133_1#72
1599	48057_1#218
1600	49070_2#41
1601	48133_1#74
1602	48057_1#220
1603	48057_1#222
1604	48057_1#224
1605	48133_1#76
1606	48057_1#242
1607	48057_1#244
1608	48133_1#78
1609	48133_1#80
1610	48133_1#98
1611	48081_2#35
1612	48057_1#246
1613	48133_1#100
1614	48133_1#102
1615	48133_1#104
1616	48057_1#250
1617	48133_1#106
1618	48057_1#254
1619	48057_1#256
1620	48057_1#278
1621	48133_1#112
1622	48057_1#280
1623	48133_1#130
1624	48057_1#282
1625	48057_1#284
1626	48057_1#286
1627	48133_1#132
1628	48057_1#288
1629	48133_1#134
1630	48133_1#136
1631	48057_1#306
1632	48057_1#308
1633	48133_1#138
1634	48057_1#320
1635	48057_1#310
1636	48133_1#140
1637	48057_1#312
1638	48057_1#314
1639	48133_1#142
1640	48133_1#144
1641	48133_1#164
1642	48133_1#196
1643	48133_1#166
1644	48133_1#168
1645	48133_1#170
1646	48133_1#172
1647	48057_1#316
1648	48057_1#342
1649	48525_2#355
1650	48057_1#346
1651	48133_1#236
1652	48133_1#238
1653	48133_1#240
1654	48133_1#258
1655	48133_1#260
1656	48056_2#8
1657	48133_1#262
1658	48057_1#348
1659	48133_1#266
1660	48057_1#350
1661	48057_1#352
1662	48133_1#268
1663	48133_1#272
1664	48133_1#284
1665	48133_1#286
1666	48133_1#288
1667	48133_1#290
1668	48081_2#7
1669	48133_1#292
1670	48057_1#370
1671	48133_1#294
1672	48133_1#296
1673	48133_1#298
1674	48057_1#372
1675	48057_1#374
1676	48133_1#308
1677	48057_1#376
1678	48133_1#310
1679	48133_1#312
1680	48057_1#378
1681	48133_1#314
1682	48133_1#316
1683	48056_2#14
1684	48133_1#318
1685	48133_1#320
1686	48081_2#9
1687	48133_1#322
1688	48057_1#380
1689	48525_2#357
1690	48133_1#332
1691	48133_1#334
1692	48133_1#336
1693	48133_1#338
1694	48133_1#340
1695	48133_1#342
1696	48133_1#344
1697	48057_1#384
1698	48525_1#317
1699	48056_2#278
1700	48525_1#319
1701	48056_2#282
1702	48056_2#34
1703	48056_2#284
1704	48081_2#379
1705	48081_2#380
1706	48081_2#381
1707	48081_2#1
1708	48056_2#294
1709	48056_2#296
1710	48081_2#11
1711	48056_2#298
1712	48056_2#300
1713	48056_2#302
1714	48081_2#3
1715	48056_2#304
1716	48525_1#337
1717	48056_2#308
1718	48056_2#2
1719	48056_2#4
1720	48081_2#5
1721	48081_2#15
1722	48056_2#6
1723	48081_2#37
1724	48056_2#46
1725	48056_2#48
1726	48081_2#39
1727	48525_1#341
1728	48081_2#41
1729	48056_2#68
1730	48081_2#43
1731	48056_2#70
1732	48056_2#72
1733	48056_2#74
1734	48056_2#76
1735	48056_2#153
1736	48056_2#78
1737	48056_2#80
1738	48056_2#98
1739	48056_2#100
1740	48056_2#102
1741	48525_1#343
1742	48056_2#106
1743	48056_2#108
1744	48056_2#110
1745	48056_2#112
1746	48056_2#127
1747	48056_2#129
1748	48056_2#131
1749	48056_2#133
1750	48056_2#135
1751	48056_2#137
1752	48056_2#139
1753	48056_2#157
1754	48056_2#161
1755	48056_2#141
1756	48056_2#151
1757	48056_2#165
1758	48525_1#345
1759	48056_2#177
1760	48056_2#179
1761	48056_2#181
1762	48525_2#359
1763	48525_1#347
1764	48525_1#349
1765	48056_2#189
1766	48056_2#199
1767	48056_2#201
1768	48056_2#203
1769	48056_2#205
1770	48056_2#207
1771	48056_2#209
1772	48056_2#211
1773	48056_2#213
1774	48056_2#223
1775	48081_2#45
1776	48081_2#47
1777	48056_2#227
1778	48081_2#65
1779	48056_2#229
1780	48056_2#231
1781	48056_2#233
1782	48056_2#235
1783	48081_2#67
1784	48081_2#69
1785	48056_2#237
1786	48525_1#351
1787	48056_2#249
1788	48056_2#251
1789	48056_2#253
1790	48056_2#255
1791	48081_2#73
1792	48525_2#361
1793	48525_1#373
1794	48525_2#363
1795	48525_2#365
1796	48525_2#367
1797	48056_2#273
1798	48056_2#275
1799	48056_2#277
1800	48056_2#279
1801	48525_1#375
1802	48056_2#283
1803	48525_1#377
1804	48056_2#295
1805	48056_2#297
1806	48056_2#299
1807	48056_2#301
1808	48525_2#2
1809	48056_2#305
1810	48056_2#307
1811	48056_2#309
1812	48056_2#17
1813	48056_2#19
1814	48056_2#21
1815	48081_2#79
1816	48056_2#23
1817	48056_2#25
1818	48056_2#27
1819	48056_2#29
1820	48056_2#31
1821	48056_2#51
1822	48056_2#53
1823	48056_2#55
1824	48056_2#57
1825	48056_2#59
1826	48056_2#61
1827	48056_2#63
1828	48056_2#81
1829	48056_2#83
1830	48056_2#85
1831	48081_2#97
1832	48056_2#87
1833	48056_2#89
1834	48056_2#91
1835	48056_2#93
1836	48081_2#99
1837	48081_2#101
1838	48081_2#103
1839	48056_2#95
1840	48056_2#113
1841	48056_2#115
1842	48056_2#117
1843	48081_2#105
1844	48056_2#119
1845	48056_2#121
1846	48081_2#107
1847	48056_2#123
1848	48056_2#124
1849	48056_2#125
1850	48056_2#142
1851	48081_2#109
1852	48056_2#143
1853	48056_2#144
1854	48056_2#145
1855	48056_2#146
1856	48081_2#111
1857	48081_2#129
1858	48056_2#147
1859	48056_2#148
1860	48081_2#131
1861	48056_2#149
1862	48081_2#133
1863	48056_2#166
1864	48056_2#167
1865	48056_2#168
1866	48081_2#135
1867	48081_2#137
1868	48056_2#170
1869	48081_2#139
1870	48081_2#141
1871	48056_2#171
1872	48056_2#172
1873	48056_2#173
1874	48056_2#190
1875	48081_2#143
1876	48081_2#161
1877	48056_2#191
1878	48081_2#163
1879	48056_2#192
1880	48056_2#193
1881	48081_2#165
